# Diversity, function and evolution of aquatic vertebrate genomes

**DOI:** 10.1101/2021.10.29.466026

**Authors:** Yue Song, Mengjun Yu, Suyu Zhang, Rui Zhang, Inge Seim, Xinyu Guo, Meiru Liu, Lili Yu, He Zhang, Hanbo Li, Shanshan Liu, Xin Liu, Xun Xu, Huanming Yang, Kun Wang, Shunping He, Wen Wang, Fish10K Consortium, Guangyi Fan

## Abstract

Aquatic vertebrates consist of jawed fish (cartilaginous fish and bony fish), aquatic mammals, reptiles and amphibians. Here, we present a comprehensive analysis of 630 aquatic vertebrate genomes to generate a standardized compendium of genomic data. We demonstrate its value by assessing their genome features as well as illuminating gene families related to the transition from water to land, such as *Hox* genes and olfactory receptor genes. We found that LINEs are the major transposable element (TE) type in cartilaginous fish and aquatic mammals, while DNA transposons are the dominate type in bony fish. To our surprise, TE types are not fixed in amphibians, the first group that transitioned to living on land. These results illustrate the value of a unified resource for comparative genomic analyses of aquatic vertebrates. Our data and strategy are likely to support all evolutionary and ecological research on vertebrates.
