## Supplementary Table 1 for "Diversity, function and evolution of aquatic vertebrate genomes"

### Sheet: Sheet1
Supplementary Table 1 Total of 630 sequenced aquatic vertabrate species. #N/A indicated data unavailable.
Number	Lable	Order	Family	Species	Genome size (bp)
1	Chondrichthyes	Carcharhiniformes	Carcharhinidae	Triaenodon obesus	2430410279
2	Chondrichthyes	Carcharhiniformes	Carcharhinidae	Carcharhinus melanopterus	2757214068
3	Chondrichthyes	Carcharhiniformes	Carcharhinidae	Carcharhinidae	2887052394
4	Chondrichthyes	Carcharhiniformes	Carcharhinidae	Scoliodon sorrakowah	3005087066
5	Chondrichthyes	Carcharhiniformes	Hemigaleidae	Hemipristis elongatus	3065030221
6	Chondrichthyes	Carcharhiniformes	Scyliorhinidae	Scyliorhinus torazame	4470980620
7	Chondrichthyes	Carcharhiniformes	Scyliorhinidae	Scyliorhinus canicula	4220406627
8	Chondrichthyes	Carcharhiniformes	Triakidae	Hemitriakis japanica	3491787993
9	Chondrichthyes	Carcharhiniformes	Triakidae	Mustelus kanekonis	3325085774
10	Chondrichthyes	Chimaeriformes	Callorhinchidae	Callorhinchus milii	974498586
11	Chondrichthyes	Chimaeriformes	Chimaeridae	Chimaera phantasma	1149387867
12	Chondrichthyes	Chimaeriformes	Chimaeridae	Hydrolagus affinis	1114272990
13	Chondrichthyes	Lamniformes	Alopiidae	Alopias	3209220808
14	Chondrichthyes	Myliobatiformes	Dasyatidae	Dasyatidae	2020857199
15	Chondrichthyes	Myliobatiformes	Gymnuridae	Myliobatis tobijei	3154716173
16	Chondrichthyes	Myliobatiformes	Gymnuridae	Gymnura bimaculata	3425172098
17	Chondrichthyes	Myliobatiformes	Plesiobatidae	Plesiobatis daviesi	3743991489
18	Chondrichthyes	Myliobatiformes	Urolophidae	Urolophus aurantiacus	1858953200
19	Chondrichthyes	Orectolobiformes	Hemiscylliidae	Chiloscyllium plagiosum	3776550609
20	Chondrichthyes	Orectolobiformes	Hemiscylliidae	Chiloscyllium punctatum	3375698300
21	Chondrichthyes	Orectolobiformes	Parascylliidae	Cirrhoscyllium formosanum	2483794455
22	Chondrichthyes	Orectolobiformes	Rhincodontidae	Rhincodon typus	2931599576
23	Chondrichthyes	Pristiophoriformes	Pristiophoridae	Pristiophorus japonicus	2490874508
24	Chondrichthyes	Rajiformes	Rajidae	Raja kenojei	3185633508
25	Chondrichthyes	Rajiformes	Rajidae	Amblyraja radiata	2558801738
26	Chondrichthyes	Rajiformes	Rajidae	Leucoraja erinacea	1555461038
27	Chondrichthyes	Rajiformes	Rhinidae	Rhina ancylostoma	2402760140
28	Chondrichthyes	Rajiformes			#N/A
29	Chondrichthyes	Rhinopristiformes	Pristidae	Pristis pectinata	2267857790
30	Chondrichthyes	Squaliformes	Centrophoridae	Centrophorus acus	2330407065
31	Chondrichthyes	Squatiniformes	Squatinidae	Squatina squatina	2991216448
32	Chondrichthyes	Squatiniformes	Squatinidae	Squatina nebulosa	2019620021
33	Chondrichthyes	Torpediniformes	Narcinidae	Narcine sp.	3851456879
34	Chondrichthyes	Torpediniformes	Torpedinidae	Torpedinidae	2610681668
35	Chondrichthyes	Torpediniformes	Torpedinidae	Torpedo nobiliana	2078615216
36	Osteichthyes	Acipenseriformes	Acipenseridae	Acipenser ruthenus	1830501248
37	Osteichthyes	Acipenseriformes	Polyodontidae	Polyodon spathula	1.67Gb
38	Osteichthyes	Amiiformes	Amiidae	Amia calva	0.94Gb
39	Osteichthyes	Anabantiformes	Channidae	Channa argus	644129659
40	Osteichthyes	Anabantiformes	Osphronemidae	Betta splendens	441388503
41	Osteichthyes	Anguilliformes	Anguillidae	Anguilla japonica	966917315
42	Osteichthyes	Anguilliformes	Anguillidae	Anguilla anguilla	1018701900
43	Osteichthyes	Anguilliformes	Anguillidae	Anguilla marmorata	882006954
44	Osteichthyes	Anguilliformes	Anguillidae	Anguilla megastoma	877765645
45	Osteichthyes	Anguilliformes	Anguillidae	Anguilla obscura	882390062
46	Osteichthyes	Anguilliformes	Anguillidae	Anguilla rostrata	1413032609
47	Osteichthyes	Anguilliformes	Eurypharyngidae	Eurypharynx pelecanoides	1468322649
48	Osteichthyes	Anguilliformes	Muraenidae	Gymnothorax sp.	1875775877
49	Osteichthyes	Anguilliformes	Ophichthidae	Ophichthys apicalis	1447906930
50	Osteichthyes	Anguilliformes	Synaphobranchidae	Synaphobranchus affinis	1494092003
51	Osteichthyes	Ateleopodiformes	Ateleopodidae	Guentherus altivela	539598795
52	Osteichthyes	Atheriniformes	Atherinopsidae	Menidia beryllina	564723020
53	Osteichthyes	Atheriniformes	Atherinopsidae	Odontesthes bonariensis	870329685
54	Osteichthyes	Atheriniformes	Melanotaeniidae	Glossolepis incisus	889156884
55	Osteichthyes	Atheriniformes	Melanotaeniidae	Iriatherina werneri	625272574
56	Osteichthyes	Atheriniformes	Phallostethidae	Neostethus bicornis	778440790
57	Osteichthyes	Aulopiformes	Chlorophthalmidae	Parasudis fraserbrunneri	707987062
58	Osteichthyes	Aulopiformes	Synodontidae	Harpadon nehereus	1204899278
59	Osteichthyes	Aulopiformes	Synodontidae	Saurida undosquamis	1055733761
60	Osteichthyes	Batrachoidiformes	Batrachoididae	Thalassophryne amazonica	2446592878
61	Osteichthyes	Batrachoidiformes	Batrachoididae	Opsanus beta	1028783780
62	Osteichthyes	Batrachoidiformes	Batrachoididae	Chatrabus melanurus	1128442880
63	Osteichthyes	Beloniformes	Adrianichthyidae	Oryzias melastigma	779469774
64	Osteichthyes	Beloniformes	Adrianichthyidae	Oryzias latipes	734057086
65	Osteichthyes	Beloniformes	Adrianichthyidae	Oryzias javanicus	809679899
66	Osteichthyes	Beloniformes	Adrianichthyidae	Oryzias sinensis	813986518
67	Osteichthyes	Beloniformes	Adrianichthyidae	Oryzias celebensis	688104639
68	Osteichthyes	Beloniformes	Belonidae	Xenentodon cancila	736214936
69	Osteichthyes	Beryciformes	Anoplogastridae	Anoplogaster cornuta	404844788
70	Osteichthyes	Beryciformes	Berycidae	Beryx splendens	533267752
71	Osteichthyes	Beryciformes	Diretmidae	Diretmoides pauciradiatus	672603014
72	Osteichthyes	Beryciformes	Diretmidae	Diretmus argenteus	302363458
73	Osteichthyes	Beryciformes	Holocentridae	Myripristis murdjan	835254674
74	Osteichthyes	Beryciformes	Holocentridae	Holocentrus rufus	649757301
75	Osteichthyes	Beryciformes	Holocentridae	Myripristis jacobus	720396841
76	Osteichthyes	Beryciformes	Holocentridae	Neoniphon sammara	659225728
77	Osteichthyes	Beryciformes	Monocentridae	Monocentris japonica	556023515
78	Osteichthyes	Beryciformes	Trachichthyidae	Gephyroberyx darwinii	535045983
79	Osteichthyes	Beryciformes	Trachichthyidae	Hoplostethus atlanticus	520173038
80	Osteichthyes	Carangiformes	Carangidae	Trachinotus blochii	#N/A
81	Osteichthyes	Ceratodontiformes	Neoceratodontidae	Neoceratodus forsteri	34557648077
82	Osteichthyes	Cetomimiformes	Rondeletiidae	Rondeletia loricata	568597941
83	Osteichthyes	Characiformes	Acestrorhynchidae	Acestrorhynchus altus	955799133
84	Osteichthyes	Characiformes	Alestidae	Phenacogrammus interruptus	690662898
85	Osteichthyes	Characiformes	Alestiidae	Hydrocynus vittatus	1007380147
86	Osteichthyes	Characiformes	Anostomidae	Leporinus frederici	1007572843
87	Osteichthyes	Characiformes	Characidae	Salminus brasiliensis	942321778
88	Osteichthyes	Characiformes	Characidae	Metynnis lippincottianus	1279207118
89	Osteichthyes	Characiformes	Characidae	Astyanax mexicanus	1335239194
90	Osteichthyes	Characiformes	Ctenoluciidae	Boulengerella lucia	#N/A
91	Osteichthyes	Characiformes	Curimatidae	Semaprochilodus insignis	1178289156
92	Osteichthyes	Characiformes	Cynodontidae	Hydrolycus armatus	806097948
93	Osteichthyes	Characiformes	Distichodontidae	Distichodus sexfasciatus	814422444
94	Osteichthyes	Characiformes	Erythrinidae	Hoplias aimara	824217961
95	Osteichthyes	Characiformes	Hepsetidae	Hepsetus odoe	860429938
96	Osteichthyes	Characiformes	Serrasalmidae	Pygocentrus nattereri	1285352492
97	Osteichthyes	Characiformes	Serrasalmidae	Colossoma macropomum	2314107020
98	Osteichthyes	Clupeiformes	Clupeidae	Clupea harengus	725686888
99	Osteichthyes	Clupeiformes	Clupeidae	Sardina pilchardus	949617276
100	Osteichthyes	Clupeiformes	Clupeidae	Tenualosa ilisha	815647530
101	Osteichthyes	Clupeiformes	Denticipitidae	Denticeps clupeoides	567401054
102	Osteichthyes	Clupeiformes	Engraulidae	Coilia nasus	812159898
103	Osteichthyes	Coelacanthiformes	Latimeriidae	Latimeria chalumnae	2736328441
104	Osteichthyes	Cypriniformes	Balitoridae	Balitora brucei	1069525053
105	Osteichthyes	Cypriniformes	Balitoridae	Beaufortia kweichowensis	448568524
106	Osteichthyes	Cypriniformes	Catostomidae	Myxocyprinus asiaticus	2341244662
107	Osteichthyes	Cypriniformes	Cobitidae	Cobitis sinensis	1325964165
108	Osteichthyes	Cypriniformes	Cobitidae	Triplophysa microps	685182303
109	Osteichthyes	Cypriniformes	Cyprinidae	Sahyadria denisonii	797702746
110	Osteichthyes	Cypriniformes	Cyprinidae	Crossocheilus oblongus	1124572397
111	Osteichthyes	Cypriniformes	Cyprinidae	Macrochirichthys macrochirius	835452375
112	Osteichthyes	Cypriniformes	Cyprinidae	Hemiculter leucisculus	1109945964
113	Osteichthyes	Cypriniformes	Cyprinidae	Carassioides cantonensis	1623469247
114	Osteichthyes	Cypriniformes	Cyprinidae	Scaphesthes lepturus	987376311
115	Osteichthyes	Cypriniformes	Cyprinidae	Hemibarbus labeo	1068942948
116	Osteichthyes	Cypriniformes	Cyprinidae	Garra orientalis	1116820973
117	Osteichthyes	Cypriniformes	Cyprinidae	Rhodeus ocellatus	902427846
118	Osteichthyes	Cypriniformes	Cyprinidae	Pseudobrama simoni	929130599
119	Osteichthyes	Cypriniformes	Cyprinidae	Danionella dracula	665208374
120	Osteichthyes	Cypriniformes	Cyprinidae	Leuciscus waleckii	752538629
121	Osteichthyes	Cypriniformes	Cyprinidae	Danio rerio	1373454788
122	Osteichthyes	Cypriniformes	Cyprinidae	Carassius auratus	1820635050
123	Osteichthyes	Cypriniformes	Cyprinidae	Sinocyclocheilus grahami	1750287761
124	Osteichthyes	Cypriniformes	Cyprinidae	Sinocyclocheilus anshuiensis	1632718266
125	Osteichthyes	Cypriniformes	Cyprinidae	Cyprinus carpio	1713658011
126	Osteichthyes	Cypriniformes	Cyprinidae	Labeo rohita	1484730970
127	Osteichthyes	Cypriniformes	Cyprinidae	Anabarilius grahami	991887266
128	Osteichthyes	Cypriniformes	Cyprinidae	Culter alburnus	1017706352
129	Osteichthyes	Cypriniformes	Cyprinidae	Megalobrama amblycephala	1087899576
130	Osteichthyes	Cypriniformes	Cyprinidae	Onychostoma macrolepis	886569841
131	Osteichthyes	Cypriniformes	Cyprinidae	Danio aesculapii	1381485597
132	Osteichthyes	Cypriniformes	Cyprinidae	Danio albolineatus	1463018096
133	Osteichthyes	Cypriniformes	Cyprinidae	Danio choprae	1102162037
134	Osteichthyes	Cypriniformes	Cyprinidae	Danio jaintianensis	1122503336
135	Osteichthyes	Cypriniformes	Cyprinidae	Danio kyathit	1708446541
136	Osteichthyes	Cypriniformes	Cyprinidae	Danio tinwini	1497358328
137	Osteichthyes	Cypriniformes	Cyprinidae	Ctenopharyngodon idellus	900506596
138	Osteichthyes	Cypriniformes	Cyprinidae	Sinocyclocheilus rhinocerous	1655786410
139	Osteichthyes	Cypriniformes	Cyprinidae	Ancherythroculter nigrocauda	#N/A
140	Osteichthyes	Cypriniformes	Cyprinidae	Danionella translucida	735303417
141	Osteichthyes	Cypriniformes	Cyprinidae	Gibelion catla	1019782285
142	Osteichthyes	Cypriniformes	Cyprinidae	Oxygymnocypris stewartii	1849224471
143	Osteichthyes	Cypriniformes	Cyprinidae	Pimephales promelas	1219326373
144	Osteichthyes	Cypriniformes	Cyprinidae	Poropuntius huangchuchieni	760177161
145	Osteichthyes	Cypriniformes	Cyprinidae	Squalius pyrenaicus	48139320
146	Osteichthyes	Cypriniformes	Cyprinidae	Gymnocypris scoliostomus	948103204
147	Osteichthyes	Cypriniformes	Cyprinidae	Mylopharyngodon piceus	865168611
148	Osteichthyes	Cypriniformes	Cyprinidae	Hypophthalmichthys molitrix	837021069
149	Osteichthyes	Cypriniformes	Cyprinidae	Hypophthalmichthys nobilis	856118054
150	Osteichthyes	Cypriniformes	Cyprinidae	Elopichthys bambusa	818141228
151	Osteichthyes	Cypriniformes	Cyprinidae	Parabramis pekinensis	984.2Mb
152	Osteichthyes	Cypriniformes	Cyprinidae	Squaliobarbus curriculus	1.07Gb
153	Osteichthyes	Cypriniformes	Cyprinidae	Ochetobius elongatus	929.3Mb
154	Osteichthyes	Cypriniformes	Cyprinidae	Culter erythropterus	1.10Gb
155	Osteichthyes	Cypriniformes	Cyprinidae	Opsariichthys bidens	841.1Mb
156	Osteichthyes	Cypriniformes	Cyprinidae	Nicholsicypris normalis	854.8Mb
157	Osteichthyes	Cypriniformes	Cyprinidae	Toxabramis houdemeri	1.04Gb
158	Osteichthyes	Cypriniformes	Cyprinidae	Yaoshanicus arcus	835.2Mb
159	Osteichthyes	Cypriniformes	Cyprinidae	Xenocypris argentea	1.03Gb
160	Osteichthyes	Cypriniformes	Cyprinidae	Pseudolaubuca sinensis	806.1Mb
161	Osteichthyes	Cypriniformes	Cyprinidae	Cirrhinus molitorella	920272578
162	Osteichthyes	Cypriniformes	Cyprinidae	Labeo gonius	738294552
163	Osteichthyes	Cypriniformes	Gyrinocheilidae	Gyrinocheilus	460269887
164	Osteichthyes	Cypriniformes	Nemacheilidae	Nemacheilidae	827488649
165	Osteichthyes	Cypriniformes	Nemacheilidae	Triplophysa siluroides	583428323
166	Osteichthyes	Cypriniformes	Nemacheilidae	Triplophysa tibetana	652930317
167	Osteichthyes	Cypriniformes	Nemacheilidae	Triplophysa dalaica	607923607
168	Osteichthyes	Cyprinodontiformes	Anablepidae	Anableps anableps	867632993
169	Osteichthyes	Cyprinodontiformes	Aplocheilidae	Aplocheilus lineatus	495092281
170	Osteichthyes	Cyprinodontiformes	Aplocheilidae	Pachypanchax playfairii	669774067
171	Osteichthyes	Cyprinodontiformes	Cyprinodontidae	Orestias ascotanensis	696366514
172	Osteichthyes	Cyprinodontiformes	Cyprinodontidae	Cyprinodon variegatus	1035184475
173	Osteichthyes	Cyprinodontiformes	Cyprinodontidae	Cyprinodon tularosa	1086882241
174	Osteichthyes	Cyprinodontiformes	Fundulidae	Fundulus heteroclitus	1021898560
175	Osteichthyes	Cyprinodontiformes	Nothobranchiidae	Nothobranchius kuhntae	1122656415
176	Osteichthyes	Cyprinodontiformes	Nothobranchiidae	Aphyosemion australe	868348903
177	Osteichthyes	Cyprinodontiformes	Nothobranchiidae	Callopanchax toddi	853385936
178	Osteichthyes	Cyprinodontiformes	Nothobranchiidae	Nothobranchius furzeri	1242518059
179	Osteichthyes	Cyprinodontiformes	Poeciliidae	Xiphophorus hellerii	733126988
180	Osteichthyes	Cyprinodontiformes	Poeciliidae	Xiphophorus couchianus	688541509
181	Osteichthyes	Cyprinodontiformes	Poeciliidae	Poecilia reticulata	731622281
182	Osteichthyes	Cyprinodontiformes	Poeciliidae	Poecilia formosa	748923461
183	Osteichthyes	Cyprinodontiformes	Poeciliidae	Gambusia affinis	598663367
184	Osteichthyes	Cyprinodontiformes	Poeciliidae	Xiphophorus maculatus	704321165
185	Osteichthyes	Cyprinodontiformes	Poeciliidae	Poeciliopsis occidentalis	724239826
186	Osteichthyes	Cyprinodontiformes	Poeciliidae	Poeciliopsis retropinna	621858691
187	Osteichthyes	Cyprinodontiformes	Poeciliidae	Poeciliopsis turrubarensis	596996646
188	Osteichthyes	Cyprinodontiformes	Poeciliidae	Poecilia latipinna	815144743
189	Osteichthyes	Cyprinodontiformes	Poeciliidae	Poecilia mexicana	801711499
190	Osteichthyes	Cyprinodontiformes	Profundulidae	Fundulus xenicus	#N/A
191	Osteichthyes	Cyprinodontiformes	Profundulidae	Fundulus catenatus	#N/A
192	Osteichthyes	Cyprinodontiformes	Profundulidae	Fundulus nottii	#N/A
193	Osteichthyes	Cyprinodontiformes	Profundulidae	Fundulus olivaceus	#N/A
194	Osteichthyes	Cyprinodontiformes	Rivulidae	Kryptolebias hermaphroditus	683986837
195	Osteichthyes	Cyprinodontiformes	Rivulidae	Austrofundulus limnaeus	866963281
196	Osteichthyes	Cyprinodontiformes	Rivulidae	Kryptolebias marmoratus	1002389428
197	Osteichthyes	Cyprinodontiformes	Rivulidae	Nematolebias whitei	1218316901
198	Osteichthyes	Elopiformes	Megalopidae	Megalops atlanticus	1033524629
199	Osteichthyes	Elopiformes	Megalopidae	Megalops cyprinoides	959258777
200	Osteichthyes	Esociformes	Esocidae	Esox lucius	940906975
201	Osteichthyes	Gadiformes	Bregmacerotidae	Bregmaceros cantori	1144104325
202	Osteichthyes	Gadiformes	Gadidae	Gadus morhua	669966409
203	Osteichthyes	Gadiformes	Gadidae	Arctogadus glacialis	428791846
204	Osteichthyes	Gadiformes	Gadidae	Boreogadus saida	412070465
205	Osteichthyes	Gadiformes	Gadidae	Gadiculus argenteus	396767394
206	Osteichthyes	Gadiformes	Gadidae	Gadus chalcogrammus	448868398
207	Osteichthyes	Gadiformes	Gadidae	Melanogrammus aeglefinus	652790733
208	Osteichthyes	Gadiformes	Gadidae	Merlangius merlangus	423942190
209	Osteichthyes	Gadiformes	Gadidae	Pollachius virens	394927939
210	Osteichthyes	Gadiformes	Gadidae	Trisopterus minutus	334717091
211	Osteichthyes	Gadiformes	Gadidae	Theragra finnmarchica	448868398
212	Osteichthyes	Gadiformes	Lotidae	Brosme brosme	412731310
213	Osteichthyes	Gadiformes	Lotidae	Lota lota	397499185
214	Osteichthyes	Gadiformes	Lotidae	Molva molva	437480619
215	Osteichthyes	Gadiformes	Macrouridae	Bathygadus melanobranchus	431202967
216	Osteichthyes	Gadiformes	Macrouridae	Coryphaenoides rupestris	829208733
217	Osteichthyes	Gadiformes	Macrouridae	Macrourus berglax	399875629
218	Osteichthyes	Gadiformes	Macrouridae	Malacocephalus occidentalis	350339566
219	Osteichthyes	Gadiformes	Macrouridae	Trachyrincus murrayi	452416606
220	Osteichthyes	Gadiformes	Macrouridae	Trachyrincus scabrus	369861760
221	Osteichthyes	Gadiformes	Macrouridae	Bathygadus cottoides	869298136
222	Osteichthyes	Gadiformes	Melanonidae	Melanonus zugmayeri	432902915
223	Osteichthyes	Gadiformes	Merlucciidae	Merluccius capensis	414317329
224	Osteichthyes	Gadiformes	Merlucciidae	Merluccius merluccius	401034705
225	Osteichthyes	Gadiformes	Merlucciidae	Merluccius polli	401149128
226	Osteichthyes	Gadiformes	Moridae	Laemonema laureysi	306494646
227	Osteichthyes	Gadiformes	Moridae	Mora moro	344961111
228	Osteichthyes	Gadiformes	Muraenolepididae	Muraenolepis marmorata	416390766
229	Osteichthyes	Gadiformes	Phycidae	Phycis blennoides	416766999
230	Osteichthyes	Gadiformes	Phycidae	Phycis phycis	346335180
231	Osteichthyes	Gasterosteiformes	Gasterosteidae	Gasterosteus aculeatus	467452432
232	Osteichthyes	Gasterosteiformes	Gasterosteidae	Pungitius pungitius	441089565
233	Osteichthyes	Gasterosteiformes	Gasterosteidae	Gasterosteus nipponicus	599537287
234	Osteichthyes	Gasterosteiformes	Syngnathidae	Corythoichthys haematopterus	957794659
235	Osteichthyes	Gobiesociformes	Gobiesocidae	Gouania willdenowi	937150793
236	Osteichthyes	Gobiiformes	Eleotridae	Eleotris oxycephala	502648134
237	Osteichthyes	Gonorynchiformes	Chanidae	Chanos chanos	656929047
238	Osteichthyes	Gymnotiformes	Apteronotidae	Apteronotus albifrons	564646647
239	Osteichthyes	Gymnotiformes	Gymnotidae	Electrophorus electricus	551880868
240	Osteichthyes	Istiophoriformes	Istiophoridae	Istiophorus platypterus	0.58Gb
241	Osteichthyes	Istiophoriformes	Xiphiidae	Xiphias gladius	0.65Gb
242	Osteichthyes	Lampriformes	Lampridae	Lampris guttatus	1090863164
243	Osteichthyes	Lampriformes	Regalecidae	Regalecus glesne	656003707
244	Osteichthyes	Stylephoriformes	Stylephoridae	Stylephorus chordatus	488488587
245	Osteichthyes	Lepidosireniformes	Protopteridae	Protopterus amphibius	#N/A
246	Osteichthyes	Lepisosteiformes	Lepisosteidae	Lepisosteus oculatus	945878036
247	Osteichthyes	Lepisosteiformes	Lepisosteidae	Atractosteus spatula	1.16Gb
248	Osteichthyes	Lophiiformes	Antennariidae	Antennarius striatus	441856641
249	Osteichthyes	Lophiiformes	Antennariidae	Antennarius maculatus	549949511
250	Osteichthyes	Lophiiformes	Lophiidae	Lophius piscatorius	747363853
251	Osteichthyes	Mugiliformes	Mugilidae	Planiliza haematocheila	747342729
252	Osteichthyes	Myctophiformes	Myctophidae	Benthosema glaciale	676314385
253	Osteichthyes	Ophidiiformes	Bythitidae	Lucifuga dentata	630651555
254	Osteichthyes	Ophidiiformes	Carapidae	Carapus acus	387834307
255	Osteichthyes	Ophidiiformes	Ophidiidae	Brotula barbata	485061200
256	Osteichthyes	Ophidiiformes	Ophidiidae	Lamprogrammus exutus	492850272
257	Osteichthyes	Osmeriformes	Osmeridae	Mallotus villosus	490877849
258	Osteichthyes	Osmeriformes	Osmeridae	Osmerus eperlanus	342758722
259	Osteichthyes	Osmeriformes	Salangidae	Protosalanx chinensis	466693640
260	Osteichthyes	Osmeriformes	Salangidae	Protosalanx hyalocranius	#N/A
261	Osteichthyes	Osteoglossiformes	Arapaimidae	Arapaima gigas	667351951
262	Osteichthyes	Osteoglossiformes	Gymnarchidae	Gymnarchus niloticus	653962364
263	Osteichthyes	Osteoglossiformes	Mormyridae	Mormyrus caschive	#N/A
264	Osteichthyes	Osteoglossiformes	Mormyridae	Campylomormyrus elephas	905010418
265	Osteichthyes	Osteoglossiformes	Mormyridae	Paramormyrops kingsleyae	799421083
266	Osteichthyes	Osteoglossiformes	Mormyridae	Mormyrus iriodes	756950169
267	Osteichthyes	Osteoglossiformes	Mormyridae	Brevimyrus niger	749215367
268	Osteichthyes	Osteoglossiformes	Mormyridae	Mormyrus lacerda	796858152
269	Osteichthyes	Osteoglossiformes	Osteoglossidae	Heterotis niloticus	669728546
270	Osteichthyes	Osteoglossiformes	Osteoglossidae	Scleropages formosus	784563014
271	Osteichthyes	Osteoglossiformes	Pantodontidae	Pantodon buchholzi	467169032
272	Osteichthyes	Perciformes	Acanthuridae	Naso vlamingii	861321369
273	Osteichthyes	Perciformes	Acanthuridae	Zebrasoma veliferum	682351977
274	Osteichthyes	Perciformes	Acanthuridae	Naso lituratus	655767306
275	Osteichthyes	Perciformes	Acanthuridae	Acanthuridae	825245955
276	Osteichthyes	Perciformes	Ambassidae	Parambassis ranga	551012959
277	Osteichthyes	Perciformes	Anabantidae	Anabas testudineus	571546612
278	Osteichthyes	Perciformes	Anarhichadidae	Anarrhichthys ocellatus	612774492
279	Osteichthyes	Perciformes	Apogonidae	Apogonidae sp.	1045382153
280	Osteichthyes	Perciformes	Apogonidae	Sphaeramia orbicularis	1342662642
281	Osteichthyes	Perciformes	Banjosidae	Banjos banjos	#N/A
282	Osteichthyes	Perciformes	Bathydraconidae	Gymnodraco acuticeps	996888495
283	Osteichthyes	Perciformes	Bathydraconidae	Parachaenichthys charcoti	#N/A
284	Osteichthyes	Perciformes	Blenniidae	Salarias fasciatus	797507141
285	Osteichthyes	Perciformes	Blenniidae	Parablennius parvicornis	599249148
286	Osteichthyes	Perciformes	Bovichtidae	Cottoperca gobio	609391784
287	Osteichthyes	Perciformes	Callionymidae	Synchiropus splendidus	535219047
288	Osteichthyes	Perciformes	Callionymidae	Callionymus lyra	568707486
289	Osteichthyes	Perciformes	Carangidae	Trachinotus ovatus	648062395
290	Osteichthyes	Perciformes	Carangidae	Seriola rivoliana	666141578
291	Osteichthyes	Perciformes	Carangidae	Seriola quinqueradiata	639269536
292	Osteichthyes	Perciformes	Carangidae	Seriola dumerili	677686174
293	Osteichthyes	Perciformes	Carangidae	Seriola dorsalis	#N/A
294	Osteichthyes	Perciformes	Carangidae	Selene dorsalis	528779420
295	Osteichthyes	Perciformes	Carangidae	Seriola lalandi	766364468
296	Osteichthyes	Perciformes	Carangidae	Trachurus trachurus	818939194
297	Osteichthyes	Perciformes	Centrarchidae	Micropterus floridanus	1001521525
298	Osteichthyes	Perciformes	Centrarchidae	Micropterus salmoides	963613914
299	Osteichthyes	Perciformes	Chaetodontidae	Chelmon rostratus	638887657
300	Osteichthyes	Perciformes	Chaetodontidae	Chaetodon trifasciatus	668279669
301	Osteichthyes	Perciformes	Chaetodontidae	Chaetodon sp.	637893438
302	Osteichthyes	Perciformes	Chaetodontidae	Chaetodon auriga	637661972
303	Osteichthyes	Perciformes	Channichthyidae	champsocephalus gunnari	1587904545
304	Osteichthyes	Perciformes	Channichthyidae	Chaenocephalus aceratus	623452208
305	Osteichthyes	Perciformes	Channichthyidae	Chionodraco hamatus	829466164
306	Osteichthyes	Perciformes	Channichthyidae	Chionodraco myersi	1120102150
307	Osteichthyes	Perciformes	Cichlidae	Crenicichla johanna	826044049
308	Osteichthyes	Perciformes	Cichlidae	Simochromis diagramma	848827444
309	Osteichthyes	Perciformes	Cichlidae	Astatotilapia calliptera	880445564
310	Osteichthyes	Perciformes	Cichlidae	Archocentrus centrarchus	932930362
311	Osteichthyes	Perciformes	Cichlidae	Oreochromis aureus	918937175
312	Osteichthyes	Perciformes	Cichlidae	Oreochromis niloticus	1005681550
313	Osteichthyes	Perciformes	Cichlidae	Amphilophus citrinellus	844902565
314	Osteichthyes	Perciformes	Cichlidae	Maylandia zebra	957485262
315	Osteichthyes	Perciformes	Cichlidae	Astatotilapia burtoni	831411547
316	Osteichthyes	Perciformes	Cichlidae	Neolamprologus brichardi	847910432
317	Osteichthyes	Perciformes	Cichlidae	Haplochromis nyererei	830133247
318	Osteichthyes	Perciformes	Cichlidae	Petrochromis trewavasae	917573940
319	Osteichthyes	Perciformes	Cichlidae	Tropheus moorii	911126605
320	Osteichthyes	Perciformes	Cichlidae	Pundamilia nyererei	#N/A
321	Osteichthyes	Perciformes	Cichlidae	Metriaclima zebra	#N/A
322	Osteichthyes	Perciformes	Cichlidae	Labeotropheus fuelleborni	70858381
323	Osteichthyes	Perciformes	Cichlidae	Mchenga conophoros	73425564
324	Osteichthyes	Perciformes	Cichlidae	Melanochromis auratus	68238634
325	Osteichthyes	Perciformes	Cichlidae	Oreochromis spilurus	764974731
326	Osteichthyes	Perciformes	Cichlidae	Rhamphochromis esox	71295074
327	Osteichthyes	Perciformes	Datnioididae	Datnioides pulcher	595725963
328	Osteichthyes	Perciformes	Datnioididae	Datnioides undecimradiatus	595034438
329	Osteichthyes	Perciformes	Echeneidae	Echeneis naucrates	544229245
330	Osteichthyes	Perciformes	Eleotridae	Bostrychus sinensis	920965413
331	Osteichthyes	Perciformes	Eleotridae	Oxyeleotris marmorata	502138739
332	Osteichthyes	Perciformes	Gerridae	Gerres acinaces	545385792
333	Osteichthyes	Perciformes	Gobiidae	Rhinogobius giurinus	973105242
334	Osteichthyes	Perciformes	Gobiidae	Gobiidae sp.	1338044637
335	Osteichthyes	Perciformes	Gobiidae	Boleophthalmus pectinirostris	955752150
336	Osteichthyes	Perciformes	Gobiidae	Lythrypnus dalli	830691505
337	Osteichthyes	Perciformes	Gobiidae	Lesueurigobius sanzi	810626388
338	Osteichthyes	Perciformes	Gobiidae	Neogobius melanostomus	1003738541
339	Osteichthyes	Perciformes	Gobiidae	Periophthalmodon schlosseri	679761122
340	Osteichthyes	Perciformes	Gobiidae	Periophthalmus magnuspinnatus	701696780
341	Osteichthyes	Perciformes	Gobiidae	Scartelaos histophorus	695008792
342	Osteichthyes	Perciformes	Gobiidae	Chaenogobius annularis	747409675
343	Osteichthyes	Perciformes	Gobiidae	Mugilogobius chulae	1003362100
344	Osteichthyes	Perciformes	Harpagiferidae	Harpagifer antarcticus	941503312
345	Osteichthyes	Perciformes	Helostomatidae	Helostoma temminckii	635379496
346	Osteichthyes	Perciformes	Kuhliidae	Kuhlia marginata	674579433
347	Osteichthyes	Perciformes	Labridae	Notolabrus celidotus	846760650
348	Osteichthyes	Perciformes	Labridae	Labrus bergylta	805480521
349	Osteichthyes	Perciformes	Labridae	Symphodus melops	533823763
350	Osteichthyes	Perciformes	Labridae	Thalassoma bifasciatum	1095910316
351	Osteichthyes	Perciformes	Latidae	Lates calcarifer	668481366
352	Osteichthyes	Perciformes	Leiognathidae	Leiognathus brevirostris	762675994
353	Osteichthyes	Perciformes	Lethrinidae	Lethrinus	662113502
354	Osteichthyes	Perciformes	Lutjanidae	Lutjanus fulviflamma	1064744907
355	Osteichthyes	Perciformes	Moronidae	Morone saxatilis	598109547
356	Osteichthyes	Perciformes	Moronidae	Dicentrarchus labrax	675917103
357	Osteichthyes	Perciformes	Moronidae	Morone chrysops	620984155
358	Osteichthyes	Perciformes	Mullidae	Mullus surmuletus	469313838
359	Osteichthyes	Perciformes	Nototheniidae	Dissostichus mawsoni	926363279
360	Osteichthyes	Perciformes	Nototheniidae	Trematomus bernacchii	867125071
361	Osteichthyes	Perciformes	Nototheniidae	Trematomus loennbergii	1210523816
362	Osteichthyes	Perciformes	Nototheniidae	Eleginops maclovinus	#N/A
363	Osteichthyes	Perciformes	Nototheniidae	Notothenia coriiceps	636613682
364	Osteichthyes	Perciformes	Oplegnathidae	Oplegnathus fasciatus	766301214
365	Osteichthyes	Perciformes	Percichthyidae	Coreoperca whiteheadi	712451466
366	Osteichthyes	Perciformes	Percichthyidae	Siniperca chuatsi	755045244
367	Osteichthyes	Perciformes	Percichthyidae	Siniperca knerii	723564461
368	Osteichthyes	Perciformes	Percichthyidae	Siniperca scherzeri	736162835
369	Osteichthyes	Perciformes	Percichthyidae	Lateolabrax maculatus	#N/A
370	Osteichthyes	Perciformes	Percichthyidae	Maccullochella peelii	633241041
371	Osteichthyes	Perciformes	Percichthyidae	Macquaria australasica	675976139
372	Osteichthyes	Perciformes	Percichthyidae	Macquaria ambigua	661429323
373	Osteichthyes	Perciformes	Percidae	Perca fluviatilis	958225486
374	Osteichthyes	Perciformes	Percidae	Perca flavescens	877456336
375	Osteichthyes	Perciformes	Percidae	Etheostoma spectabile	854806606
376	Osteichthyes	Perciformes	Percidae	Etheostoma cragini	643078674
377	Osteichthyes	Perciformes	Percidae	Percina caprodes	1011959657
378	Osteichthyes	Perciformes	Percidae	Sander lucioperca	900461225
379	Osteichthyes	Perciformes	Polynemidae	Eleutheronema tetradactylum	610497648
380	Osteichthyes	Perciformes	Pomacanthidae	Centropyge bicolor	681516296
381	Osteichthyes	Perciformes	Pomacentridae	Abudefduf vaigiensis	826212969
382	Osteichthyes	Perciformes	Pomacentridae	Amphiprion percula	908955932
383	Osteichthyes	Perciformes	Pomacentridae	Amphiprion bicinctus	#N/A
384	Osteichthyes	Perciformes	Pomacentridae	Amphiprion nigripes	#N/A
385	Osteichthyes	Perciformes	Pomacentridae	Amphiprion polymnus	#N/A
386	Osteichthyes	Perciformes	Pomacentridae	Amphiprion sebae	#N/A
387	Osteichthyes	Perciformes	Pomacentridae	Amphiprion akallopisos	#N/A
388	Osteichthyes	Perciformes	Pomacentridae	Amphiprion perideraion	#N/A
389	Osteichthyes	Perciformes	Pomacentridae	Amphiprion melanopus	#N/A
390	Osteichthyes	Perciformes	Pomacentridae	Acanthochromis polyacanthus	991584656
391	Osteichthyes	Perciformes	Pomacentridae	Amphiprion ocellaris	880720895
392	Osteichthyes	Perciformes	Pomacentridae	Stegastes partitus	800491834
393	Osteichthyes	Perciformes	Pomacentridae	Chromis chromis	834429411
394	Osteichthyes	Perciformes	Pseudochromidae	Pseudochromis fuscus	657041210
395	Osteichthyes	Perciformes	Scaridae	Scaridae	698534380
396	Osteichthyes	Perciformes	Sciaenidae	Johnius grypotus	588691115
397	Osteichthyes	Perciformes	Sciaenidae	Nibea albiflora	574466150
398	Osteichthyes	Perciformes	Sciaenidae	Miichthys miiuy	619300777
399	Osteichthyes	Perciformes	Sciaenidae	Larimichthys crocea	657939657
400	Osteichthyes	Perciformes	Sciaenidae	Collichthys lucidus	877615421
401	Osteichthyes	Perciformes	Sciaenidae	Larimichthys polyactis	694446753
402	Osteichthyes	Perciformes	Sciaenidae	Sciaenops ocellatus	684633790
403	Osteichthyes	Perciformes	Sciaenidae	Argyrosomus japonicus	334905208
404	Osteichthyes	Perciformes	Scombridae	Thunnus albacares	728212003
405	Osteichthyes	Perciformes	Scombridae	Thunnus orientalis	684497465
406	Osteichthyes	Perciformes	Scombridae	Thunnus thynnus	648208697
407	Osteichthyes	Perciformes	Serranidae	Hypoplectrus puella	612290098
408	Osteichthyes	Perciformes	Serranidae	Epinephelus lanceolatus	1087399367
409	Osteichthyes	Perciformes	Serranidae	Epinephelus coioides	1023559032
410	Osteichthyes	Perciformes	Serranidae	Plectropomus leopardus	787600493
411	Osteichthyes	Perciformes	Serranidae	Epinephelus fuscoguttatus	1046995804
412	Osteichthyes	Perciformes	Serranidae	Cromileptes altivelis	1013370389
413	Osteichthyes	Perciformes	Serranidae	Epinephelus akaara	#N/A
414	Osteichthyes	Perciformes	Serranidae	Serranus cabrilla	630578932
415	Osteichthyes	Perciformes	Siganidae	Siganus unimaculatus	682543558
416	Osteichthyes	Perciformes	Siganidae	Siganus vulpinus	582360636
417	Osteichthyes	Perciformes	Sillaginidae	Sillago japonica	601464925
418	Osteichthyes	Perciformes	Sillaginidae	Sillaginidae sp.	543112098
419	Osteichthyes	Perciformes	Sillaginidae	Sillago sinica	#N/A
420	Osteichthyes	Perciformes	Sparidae	Sparus aurata	833595063
421	Osteichthyes	Perciformes	Sparidae	Diplodus sargus	784049296
422	Osteichthyes	Perciformes	sparidae	Acanthopagrus schlegelii	#N/A
423	Osteichthyes	Perciformes	Sparidae	Pagrus major	875465402
424	Osteichthyes	Perciformes	Sparidae	Spondyliosoma cantharus	680472139
425	Osteichthyes	Perciformes	Sparidae	Acanthopagrus latus	806072371
426	Osteichthyes	Perciformes	Stichaeidae	Cebidichthys violaceus	593001491
427	Osteichthyes	Perciformes	Stromateidae	Pampus argenteus	350448509
428	Osteichthyes	Perciformes	Theraponidae	Therapon oxyrhynchus	724925999
429	Osteichthyes	Percopsiformes	Amblyopsidae	Typhlichthys subterraneus	555559596
430	Osteichthyes	Percopsiformes	Percopsidae	Percopsis transmontana	458089168
431	Osteichthyes	Pleuronectiformes	Cynoglossidae	Cynoglossus semilaevis	470199494
432	Osteichthyes	Pleuronectiformes	Paralichthyidae	Paralichthys olivaceus	545775252
433	Osteichthyes	Pleuronectiformes	Pleuronectidae	Reinhardtius hippoglossoides	677540803
434	Osteichthyes	Pleuronectiformes	Pleuronectidae	Hippoglossus hippoglossus	596792676
435	Osteichthyes	Pleuronectiformes	Pleuronectidae	Verasper variegatus	556789779
436	Osteichthyes	Pleuronectiformes	Pleuronectidae	Hippoglossus stenolepis	594145200
437	Osteichthyes	Pleuronectiformes	Pleuronectidae	Pseudopleuronectes yokohamae	547831023
438	Osteichthyes	Pleuronectiformes	Scophthalmidae	Scophthalmus maximus	524979463
439	Osteichthyes	Pleuronectiformes	Soleidae	Brachirus orientalis	648432328
440	Osteichthyes	Polymixiiformes	Polymixiidae	Polymixia japonica	554895936
441	Osteichthyes	Polypteriformes	Polypteridae	Polypterus endlicheri	773797548
442	Osteichthyes	Polypteriformes	Polypteridae	Erpetoichthys calabaricus	3811038701
443	Osteichthyes	Salmoniformes	Salmonidae	Thymallus thymallus	1564834359
444	Osteichthyes	Salmoniformes	Salmonidae	Salvelinus alpinus	2169553147
445	Osteichthyes	Salmoniformes	Salmonidae	Salmo salar	2966890203
446	Osteichthyes	Salmoniformes	Salmonidae	Salmo trutta	2371880186
447	Osteichthyes	Salmoniformes	Salmonidae	Oncorhynchus nerka	1927141915
448	Osteichthyes	Salmoniformes	Salmonidae	Oncorhynchus tshawytscha	2425713975
449	Osteichthyes	Salmoniformes	Salmonidae	Oncorhynchus mykiss	2178999613
450	Osteichthyes	Salmoniformes	Salmonidae	Oncorhynchus kisutch	2369932239
451	Osteichthyes	Salmoniformes	Salmonidae	Oncorhynchus keta	1853087674
452	Osteichthyes	Salmoniformes	Salmonidae	Coregonus sp.	#N/A
453	Osteichthyes	Salmoniformes	Salmonidae	Hucho hucho	2487549814
454	Osteichthyes	Salmoniformes	Salmonidae	Salvelinus namaycush	2345513378
455	Osteichthyes	Scorpaeniformes	Anoplopomatidae	Anoplopoma fimbria	699326415
456	Osteichthyes	Scorpaeniformes	Cottidae	Cottus rhenanus	563609416
457	Osteichthyes	Scorpaeniformes	Cottidae	Myoxocephalus scorpius	520316443
458	Osteichthyes	Scorpaeniformes	Cyclopteridae	Cyclopterus lumpus	572885595
459	Osteichthyes	Scorpaeniformes	Dactylopteridae	Dactylopterus volitans	576982700
460	Osteichthyes	Scorpaeniformes	Hexagrammidae	Ophiodon elongatus	635567917
461	Osteichthyes	Scorpaeniformes	Liparidae	Pseudoliparis swirei	0.684Gb
462	Osteichthyes	Scorpaeniformes	Liparidae	Liparis tanakae	533839609
463	Osteichthyes	Scorpaeniformes	Platycephalidae	Platycephalidae sp.	690412911
464	Osteichthyes	Scorpaeniformes	Sebastidae	Sebastes aleutianus	899650391
465	Osteichthyes	Scorpaeniformes	Sebastidae	Sebastes koreanus	725092264
466	Osteichthyes	Scorpaeniformes	Sebastidae	Sebastes minor	681652711
467	Osteichthyes	Scorpaeniformes	Sebastidae	Sebastes nigrocinctus	746044620
468	Osteichthyes	Scorpaeniformes	Sebastidae	Sebastes norvegicus	717740616
469	Osteichthyes	Scorpaeniformes	Sebastidae	Sebastes nudus	724045237
470	Osteichthyes	Scorpaeniformes	Sebastidae	Sebastes rubrivinctus	756296653
471	Osteichthyes	Scorpaeniformes	Sebastidae	Sebastes schlegelii	728476695
472	Osteichthyes	Scorpaeniformes	Sebastidae	Sebastes steindachneri	648011071
473	Osteichthyes	Scorpaeniformes	Sebastidae	Sebastes umbrosus	800904020
474	Osteichthyes	Scorpaeniformes	Synanceiidae	Inimicus sinensis	636282834
475	Osteichthyes	Siluriformes	Ariidae	Hexanematichthys leptaspis	184587037
476	Osteichthyes	Siluriformes	Auchenipteridae	Asterophysus batrachus	799670726
477	Osteichthyes	Siluriformes	Auchenipteridae	Ageneiosus marmoratus	1030000983
478	Osteichthyes	Siluriformes	Bagridae	Tachysurus fulvidraco	713810725
479	Osteichthyes	Siluriformes	Callichthyidae	Callichthyidae	84295749
480	Osteichthyes	Siluriformes	Clariidae	Clarias macrocephalus	883399353
481	Osteichthyes	Siluriformes	Clariidae	Clarias batrachus	821750104
482	Osteichthyes	Siluriformes	Clariidae	Clarias magur	941297321
483	Osteichthyes	Siluriformes	Claroteidae	Auchenoglanis occidentalis	767889523
484	Osteichthyes	Siluriformes	Ictaluridae	Ictalurus punctatus	1002389428
485	Osteichthyes	Siluriformes	Ictaluridae	Ameiurus melas	868496679
486	Osteichthyes	Siluriformes	Loricariidae	Panaque nigrolineatus	1215455419
487	Osteichthyes	Siluriformes	Malapteruridae	Malapterurus electricus	798763704
488	Osteichthyes	Siluriformes	Mochokidae	Synodontis nigriventris	796822981
489	Osteichthyes	Siluriformes	Mochokidae	Synodontis flavitaeniatus	437903111
490	Osteichthyes	Siluriformes	Pangasiidae	Pangasianodon hypophthalmus	715760110
491	Osteichthyes	Siluriformes	Pimelodidae	Brachyplatystoma tigrinum	740881822
492	Osteichthyes	Siluriformes	Siluridae	Kryptopterus bicirrhis	481897865
493	Osteichthyes	Siluriformes	Siluridae	Ompok bimaculatus	718108919
494	Osteichthyes	Siluriformes	Siluridae	Silurus glanis	793358859
495	Osteichthyes	Siluriformes	Siluridae	Silurus meridionalis	742579920
496	Osteichthyes	Siluriformes	Sisoridae	Bagarius yarrelli	570806968
497	Osteichthyes	Siluriformes	Sisoridae	Glyptosternum maculatum	721601530
498	Osteichthyes	Stephanoberyciformes	Stephanoberycidae	Acanthochaenus luetkenii	545759480
499	Osteichthyes	Stomiiformes	Sternoptychidae	Argyropelecus hemigymnus	730531183
500	Osteichthyes	Stomiiformes	Stomiidae	Borostomias antarcticus	430362827
501	Osteichthyes	Synbranchiformes	Mastacembelidae	Mastacembelus armatus	591935101
502	Osteichthyes	Synbranchiformes	Synbranchidae	Monopterus albus	758967092
503	Osteichthyes	Syngnathiformes	Centriscidae	Aeoliscus strigatus	381315519
504	Osteichthyes	Syngnathiformes	Centriscidae	Macroramphosus scolopax	417659696
505	Osteichthyes	Syngnathiformes	Fistulariidae	Fistularia tabacaria	593175436
506	Osteichthyes	Syngnathiformes	Syngnathidae	Syngnathus acus	324331233
507	Osteichthyes	Syngnathiformes	Syngnathidae	Hippocampus comes	493775940
508	Osteichthyes	Syngnathiformes	Syngnathidae	Syngnathus floridae	367727558
509	Osteichthyes	Syngnathiformes	Syngnathidae	Syngnathus typhle	314580961
510	Osteichthyes	Syngnathiformes	Syngnathidae	Hippocampus erectus	#N/A
511	Osteichthyes	Syngnathiformes	Syngnathidae	Dunckerocampus dactyliophorus	618747239
512	Osteichthyes	Syngnathiformes	Syngnathidae	Hippocampus kuda	444947940
513	Osteichthyes	Syngnathiformes	Syngnathidae	Hippocampus whitei	432755118
514	Osteichthyes	Syngnathiformes	Syngnathidae	Nerophis ophidion	976361201
515	Osteichthyes	Syngnathiformes	Syngnathidae	Syngnathus rostellatus	283186098
516	Osteichthyes	Syngnathiformes	Syngnathidae	Entelurus aequoreus	556773907
517	Osteichthyes	Syngnathiformes	Syngnathidae	Syngnathus scovelli	#N/A
518	Osteichthyes	Tetraodontiformes	Balistidae	Balistidae sp.	596280597
519	Osteichthyes	Tetraodontiformes	Diodontidae	Diodon holocanthus	643387792
520	Osteichthyes	Tetraodontiformes	Molidae	Mola mola	639451992
521	Osteichthyes	Tetraodontiformes	Monacanthidae	Monacanthus chinensis	524163443
522	Osteichthyes	Tetraodontiformes	Monacanthidae	Thamnaconus septentrionalis	474309635
523	Osteichthyes	Tetraodontiformes	Tetraodontidae	Monotremus palembangensis	359992882
524	Osteichthyes	Tetraodontiformes	Tetraodontidae	Tetraodon fluviatilis	326757569
525	Osteichthyes	Tetraodontiformes	Tetraodontidae	Tetraodon palembangensis	359651202
526	Osteichthyes	Tetraodontiformes	Tetraodontidae	Arothron hispidus	380045362
527	Osteichthyes	Tetraodontiformes	Tetraodontidae	Takifugu bimaculatus	371675663
528	Osteichthyes	Tetraodontiformes	Tetraodontidae	Takifugu rubripes	384126662
529	Osteichthyes	Tetraodontiformes	Tetraodontidae	Takifugu flavidus	366286831
530	Osteichthyes	Tetraodontiformes	Tetraodontidae	Takifugu obscurus	#N/A
531	Osteichthyes	Tetraodontiformes	Tetraodontidae	Tetraodon nigroviridis	342403326
532	Osteichthyes	Tetraodontiformes	Tetraodontidae	Pao palembangensis	356041988
533	Osteichthyes	Tetraodontiformes	Tetraodontidae	Arothron firmamentum	689581009
534	Osteichthyes	Uranoscopiformes	Uranoscopidae	Uranoscopiformes sp.	492588015
535	Osteichthyes	Zeiformes	Parazenidae	Cyttopsis rosea	546506150
536	Osteichthyes	Zeiformes	Zeidae	Zeus faber	610433400
537	Osteichthyes	Polypteriformes	Polypteridae	Polypterus senegalus	#N/A
538	Amphibians	Anura	Bufonidae	Rhinella marina	2551760146
539	Amphibians	Anura	Dendrobatidae	Oophaga pumilio	3493380730
540	Amphibians	Anura	Dicroglossidae	Nanorana parkeri	2053867363
541	Amphibians	Anura	Megophryidae	Leptobrachium leishanense	3549060464
542	Amphibians	Anura	Myobatrachidae	Limnodynastes dumerilii	2378679715
543	Amphibians	Anura	Pipidae	Xenopus laevis	2718433805
544	Amphibians	Anura	Pipidae	Xenopus tropicalis	1451301209
545	Amphibians	Anura	Pyxicephalidae	Pyxicephalus adspersus	1563367516
546	Amphibians	Anura	Ranidae	Lithobates catesbeianus	6250353185
547	Amphibians	Anura	Ranidae	Rana temporaria	4282724626
548	Amphibians	Anura	Scaphiopodidae	Spea multiplicata	1075972709
549	Amphibians	Caudata	Ambystomatidae	Ambystoma mexicanum	32396370977
550	Amphibians	Gymnophiona	Dermophiidae	Geotrypetes seraphini	3779430019
551	Amphibians	Gymnophiona	Rhinatrematidae	Rhinatrema bivittatum	5319239201
552	Amphibians	Gymnophiona	Siphonopidae	Microcaecilia unicolor	4685939420
553	Aquatic reptiles	Cryptodira	Emydidae	Actinemys marmorata	2388727788
554	Aquatic reptiles	Cryptodira	Trionychidae	Apalone spinifera	1931078847
555	Aquatic reptiles	Cryptodira	Carettochelyidae	Carettochelys insculpta	2356570494
556	Aquatic reptiles	Cryptodira	Cheloniidae	Chelonia mydas	2208410377
557	Aquatic reptiles	Cryptodira	Testudinidae	Chelonoidis abingdonii	2300739315
558	Aquatic reptiles	Cryptodira	Chelydridae	Chelydra serpentina	2401360239
559	Aquatic reptiles	Cryptodira	Emydidae	Chrysemys picta	2335704405
560	Aquatic reptiles	Cryptodira	Geoemydidae	Cuora amboinensis	2214832461
561	Aquatic reptiles	Cryptodira	Geoemydidae	Cuora mccordi	2390374423
562	Aquatic reptiles	Cryptodira	Dermatemydidae	Dermatemys mawii	1866975060
563	Aquatic reptiles	Cryptodira	Dermochelyidae	Dermochelys coriacea	2165403598
564	Aquatic reptiles	Pleurodira	Chelidae	Emydura subglobosa	1986702056
565	Aquatic reptiles	Cryptodira	Testudinidae	Gopherus agassizii	2184966080
566	Aquatic reptiles	Cryptodira	Testudinidae	Gopherus evgoodei	2298564209
567	Aquatic reptiles	Pleurodira	Chelidae	Mesoclemmys tuberculata	2027505490
568	Aquatic reptiles	Cryptodira	Trionychidae	Pelodiscus sinensis	2202483752
569	Aquatic reptiles	Pleurodira	Pelomedusidae	Pelusios castaneus	2044278682
570	Aquatic reptiles	Cryptodira	Platysternidae	Platysternon megacephalum	2319087892
571	Aquatic reptiles	Pleurodira	Podocnemididae	Podocnemis expansa	2447092617
572	Aquatic reptiles	Squamata	Hydrophiidae	Hydrophis melanocephalus	1402639853
573	Aquatic reptiles	Squamata	Hydrophiidae	Hydrophis cyanocinctus	1389857256
574	Aquatic reptiles	Squamata	Hydrophiidae	Hydrophis hardwickii	1296394113
575	Aquatic reptiles	Crocodylia	Crocodylidae	Crocodylus porosus	2049536252
576	Aquatic reptiles	Crocodylia	Alligatorinae	Alligator sinensis	2270567745
577	Aquatic reptiles	Crocodylia	Alligatoridae	Alligator mississippiensis	2161730208
578	Aquatic reptiles	Crocodylia	Gavialidae	Gavialis gangeticus	2640792433
579	Marine mammals	Cetartiodactyla	Balaenopteridae	Balaenoptera acutorostrata	2431687698
580	Marine mammals	Cetartiodactyla	Balaenopteridae	Balaenoptera brydei	2370163228
581	Marine mammals	Cetartiodactyla	Balaenopteridae	Balaenoptera musculus	2380012384
582	Marine mammals	Cetartiodactyla	Balaenopteridae	Balaenoptera physalus	2462774868
583	Marine mammals	Cetartiodactyla	Balaenopteridae	Megaptera novaeangliae	2265788366
584	Marine mammals	Cetartiodactyla	Delphinidae	Globicephala melas	2333870982
585	Marine mammals	Cetartiodactyla	Delphinidae	Grampus griseus	2656477148
586	Marine mammals	Cetartiodactyla	Delphinidae	Lagenorhynchus australis	2387082431
587	Marine mammals	Cetartiodactyla	Delphinidae	Lagenorhynchus obliquidens	2334467171
588	Marine mammals	Cetartiodactyla	Delphinidae	Orcinus orca	2372919875
589	Marine mammals	Cetartiodactyla	Delphinidae	Sousa chinensis	2338882461
590	Marine mammals	Cetartiodactyla	Delphinidae	Tursiops aduncus	2503928010
591	Marine mammals	Cetartiodactyla	Delphinidae	Tursiops truncatus	2378522213
592	Marine mammals	Cetartiodactyla	Kogiidae	Kogia breviceps	2558161694
593	Marine mammals	Cetartiodactyla	Kogiidae	Kogia sima	2594628787
594	Marine mammals	Cetartiodactyla	Lipotidae	Lipotes vexillifer	2429212129
595	Marine mammals	Cetartiodactyla	Monodontidae	Delphinapterus leucas	2389897611
596	Marine mammals	Cetartiodactyla	Monodontidae	Monodon monoceros	2355574979
597	Marine mammals	Cetartiodactyla	Phocoenidae	Neophocaena asiaeorientalis	2284628084
598	Marine mammals	Cetartiodactyla	Phocoenidae	Neophocaena phocaenoides	2619583041
599	Marine mammals	Cetartiodactyla	Phocoenidae	Phocoena phocoena	2701010810
600	Marine mammals	Cetartiodactyla	Phocoenidae	Phocoena sinus	2371524154
601	Marine mammals	Cetartiodactyla	Physeteridae	Physeter macrocephalus	2512149402
602	Marine mammals	Cetartiodactyla	Physeteridae	Physeter macrocephalus	2512149402
603	Marine mammals	Cetartiodactyla	Ziphiidae	Mesoplodon densirostris	2472167055
604	Marine mammals	Cetartiodactyla	Delphinidae	Pseudorca crassidens	2421700838
605	Marine mammals	Cetartiodactyla	Delphinidae	Stenella longirostris	2401988218
606	Marine mammals	Fissipedia	Mustelidae	Enhydra lutris	#N/A
607	Marine mammals	Fissipedia	Ursidae	Ursus maritimus	#N/A
608	Marine mammals	Pinnipedia	Odobenidae	Odobenus rosmarus	2400150193
609	Marine mammals	Pinnipedia	Otariidae	Arctocephalus australis	2496698819
610	Marine mammals	Pinnipedia	Otariidae	Otaria flavescens	2450897064
611	Marine mammals	Pinnipedia	Otariidae	Arctocephalus gazella	2313585684
612	Marine mammals	Pinnipedia	Otariidae	Callorhinus ursinus	2706868872
613	Marine mammals	Pinnipedia	Otariidae	Eumetopias jubatus	2418263165
614	Marine mammals	Pinnipedia	Otariidae	Zalophus californianus	2409685310
615	Marine mammals	Pinnipedia	Phocidae	Halichoerus grypus	2338260283
616	Marine mammals	Pinnipedia	Phocidae	Leptonychotes weddellii	3156902762
617	Marine mammals	Pinnipedia	Phocidae	Mirounga leonina	2417320305
618	Marine mammals	Pinnipedia	Phocidae	Neomonachus schauinslandi	2400934290
619	Marine mammals	Pinnipedia	Phocidae	Phoca largha	2392730725
620	Marine mammals	Pinnipedia	Phocidae	Phoca vitulina	2363596144
621	Marine mammals	Pinnipedia	Phocidae	Pusa sibirica	2426074519
622	Marine mammals	Sirenia	Trichechidae	Trichechus manatus	3103808406
623	Marine mammals	Cetartiodactyla	Balaenidae	Eubalaena japonica	2693575300
624	Marine mammals	Cetartiodactyla	Balaenopteridae	Balaenoptera bonaerensis	2234641557
625	Marine mammals	Cetartiodactyla	Eschrichtiidae	Eschrichtius robustus	2617572198
626	Marine mammals	Cetartiodactyla	Iniidae	Inia geoffrensis	2596281358
627	Marine mammals	Cetartiodactyla	Pontoporiidae	Pontoporia blainvillei	2011747776
628	Marine mammals	Cetartiodactyla	Ziphiidae	Mesoplodon bidens	2797694783
629	Marine mammals	Cetartiodactyla	Ziphiidae	Ziphius cavirostris	3150417206
630	Marine mammals	Pinnipedia	Phocidae	Mirounga angustirostris	2407319723
