## Supplementary Table 2 for "Diversity, function and evolution of aquatic vertebrate genomes"

### Sheet: Sheet1
Supplementary Table 2 Re-annotated TEs content in different species.
Lable	Order	Family	Species	TEs content (%)
Chondrichthyes	Chimaeriformes	Callorhinchidae	Callorhinchus milii	46.846
Chondrichthyes	Chimaeriformes	Chimaeridae	Chimaera phantasma	50.41
Chondrichthyes	Myliobatiformes	Gymnuridae	Myliobatis tobijei	61.16
Chondrichthyes	Myliobatiformes	Gymnuridae	Gymnura bimaculata	65.88
Chondrichthyes	Orectolobiformes	Hemiscylliidae	Chiloscyllium plagiosum	60.018
Chondrichthyes	Orectolobiformes	Hemiscylliidae	Chiloscyllium punctatum	51.087
Chondrichthyes	Rajiformes	Rajidae	Raja kenojei	58.12
Chondrichthyes	Rajiformes	Rajidae	Amblyraja radiata	62.64
Chondrichthyes	Rhinopristiformes	Pristidae	Pristis pectinata	50.79
Osteichthyes	Acipenseriformes	Acipenseridae	Acipenser ruthenus	38.3
Osteichthyes	Anabantiformes	Channidae	Channa argus	22.63
Osteichthyes	Anabantiformes	Osphronemidae	Betta splendens	32.32
Osteichthyes	Anguilliformes	Anguillidae	Anguilla japonica	24.23
Osteichthyes	Atheriniformes	Melanotaeniidae	Glossolepis incisus	30.3591
Osteichthyes	Atheriniformes	Phallostethidae	Neostethus bicornis	55.1
Osteichthyes	Batrachoidiformes	Batrachoididae	Thalassophryne amazonica	83.34
Osteichthyes	Beloniformes	Adrianichthyidae	Oryzias melastigma	35.8
Osteichthyes	Beloniformes	Adrianichthyidae	Oryzias latipes	40.42
Osteichthyes	Beloniformes	Adrianichthyidae	Oryzias javanicus	41.36
Osteichthyes	Beryciformes	Holocentridae	Myripristis murdjan	29.68
Osteichthyes	Characiformes	Acestrorhynchidae	Acestrorhynchus altus	35.64
Osteichthyes	Characiformes	Alestiidae	Hydrocynus vittatus	35.16
Osteichthyes	Characiformes	Characidae	Salminus brasiliensis	33.42
Osteichthyes	Characiformes	Characidae	Metynnis lippincottianus	9.76
Osteichthyes	Characiformes	Characidae	Astyanax mexicanus	48.89
Osteichthyes	Characiformes	Curimatidae	Semaprochilodus insignis	35.6988
Osteichthyes	Characiformes	Cynodontidae	Hydrolycus armatus	23.32
Osteichthyes	Characiformes	Distichodontidae	Distichodus sexfasciatus	34.232
Osteichthyes	Characiformes	Hepsetidae	Hepsetus odoe	32.91
Osteichthyes	Characiformes	Serrasalmidae	Pygocentrus nattereri	46.46
Osteichthyes	Clupeiformes	Clupeidae	Clupea harengus	26.83
Osteichthyes	Clupeiformes	Denticipitidae	Denticeps clupeoides	34.18
Osteichthyes	Clupeiformes	Engraulidae	Coilia nasus	46.52
Osteichthyes	Cypriniformes	Cyprinidae	Macrochirichthys macrochirius	36.85
Osteichthyes	Cypriniformes	Cyprinidae	Scaphesthes lepturus	55.92
Osteichthyes	Cypriniformes	Cyprinidae	Hemibarbus labeo	26.79
Osteichthyes	Cypriniformes	Cyprinidae	Danionella dracula	31.51
Osteichthyes	Cypriniformes	Cyprinidae	Leuciscus waleckii	42.23
Osteichthyes	Cypriniformes	Cyprinidae	Danio rerio	61.62
Osteichthyes	Cypriniformes	Cyprinidae	Carassius auratus	41.33
Osteichthyes	Cypriniformes	Cyprinidae	Sinocyclocheilus grahami	37.65
Osteichthyes	Cypriniformes	Cyprinidae	Sinocyclocheilus anshuiensis	40.46
Osteichthyes	Cypriniformes	Cyprinidae	Cyprinus carpio	42.39
Osteichthyes	Cypriniformes	Cyprinidae	Labeo rohita	52.72
Osteichthyes	Cypriniformes	Cyprinidae	Anabarilius grahami	56.91
Osteichthyes	Cypriniformes	Cyprinidae	Culter alburnus	50.58
Osteichthyes	Cypriniformes	Cyprinidae	Megalobrama amblycephala	52.056
Osteichthyes	Cypriniformes	Cyprinidae	Onychostoma macrolepis	45.36
Osteichthyes	Cypriniformes	Gyrinocheilidae	Gyrinocheilus	16.92
Osteichthyes	Cypriniformes	Nemacheilidae	Triplophysa siluroides	34.58
Osteichthyes	Cypriniformes	Nemacheilidae	Triplophysa tibetana	41.21
Osteichthyes	Cyprinodontiformes	Aplocheilidae	Pachypanchax playfairii	34.57
Osteichthyes	Cyprinodontiformes	Fundulidae	Fundulus heteroclitus	38.67
Osteichthyes	Cyprinodontiformes	Nothobranchiidae	Nothobranchius kuhntae	57.68
Osteichthyes	Cyprinodontiformes	Nothobranchiidae	Aphyosemion australe	47.06
Osteichthyes	Cyprinodontiformes	Nothobranchiidae	Callopanchax toddi	41.57
Osteichthyes	Cyprinodontiformes	Nothobranchiidae	Nothobranchius furzeri	34.07
Osteichthyes	Cyprinodontiformes	Poeciliidae	Xiphophorus hellerii	26.26
Osteichthyes	Cyprinodontiformes	Poeciliidae	Xiphophorus couchianus	25.91
Osteichthyes	Cyprinodontiformes	Poeciliidae	Poecilia reticulata	23.31
Osteichthyes	Cyprinodontiformes	Poeciliidae	Poecilia formosa	26.21
Osteichthyes	Cyprinodontiformes	Poeciliidae	Gambusia affinis	22.11
Osteichthyes	Cyprinodontiformes	Poeciliidae	Xiphophorus maculatus	28.82
Osteichthyes	Cyprinodontiformes	Poeciliidae	Poeciliopsis occidentalis	20.872
Osteichthyes	Cyprinodontiformes	Poeciliidae	Poeciliopsis retropinna	22.022
Osteichthyes	Cyprinodontiformes	Poeciliidae	Poeciliopsis turrubarensis	20.56
Osteichthyes	Cyprinodontiformes	Rivulidae	Kryptolebias hermaphroditus	30.7
Osteichthyes	Cyprinodontiformes	Rivulidae	Austrofundulus limnaeus	35.19
Osteichthyes	Elopiformes	Megalopidae	Megalops atlanticus	16.8282
Osteichthyes	Esociformes	Esocidae	Esox lucius	43.45
Osteichthyes	Gadiformes	Gadidae	Theragra finnmarchica	0
Osteichthyes	Gasterosteiformes	Gasterosteidae	Gasterosteus aculeatus	17.85
Osteichthyes	Gobiesociformes	Gobiesocidae	Gouania willdenowi	49.47
Osteichthyes	Gobiiformes	Eleotridae	Eleotris oxycephala	41.37
Osteichthyes	Gonorynchiformes	Chanidae	Chanos chanos	18.66
Osteichthyes	Lepidosireniformes	Protopteridae	Protopterus amphibius	59.68
Osteichthyes	Lepisosteiformes	Lepisosteidae	Lepisosteus oculatus	19.01
Osteichthyes	Osmeriformes	Salangidae	Protosalanx chinensis	33.57
Osteichthyes	Osteoglossiformes	Gymnarchidae	Gymnarchus niloticus	17.405
Osteichthyes	Osteoglossiformes	Mormyridae	Campylomormyrus elephas	27.8625
Osteichthyes	Osteoglossiformes	Mormyridae	Paramormyrops kingsleyae	24.99
Osteichthyes	Osteoglossiformes	Osteoglossidae	Heterotis niloticus	19.47
Osteichthyes	Osteoglossiformes	Osteoglossidae	Scleropages formosus	30.06
Osteichthyes	Perciformes	Acanthuridae	Naso vlamingii	31.7
Osteichthyes	Perciformes	Acanthuridae	Zebrasoma veliferum	21.62
Osteichthyes	Perciformes	Ambassidae	Parambassis ranga	23.22
Osteichthyes	Perciformes	Anabantidae	Anabas testudineus	16.86
Osteichthyes	Perciformes	Anarhichadidae	Anarrhichthys ocellatus	21.64
Osteichthyes	Perciformes	Apogonidae	Apogonidae sp.	34.27
Osteichthyes	Perciformes	Apogonidae	Sphaeramia orbicularis	29.68
Osteichthyes	Perciformes	Bathydraconidae	Gymnodraco acuticeps	58.52
Osteichthyes	Perciformes	Blenniidae	Salarias fasciatus	32.04
Osteichthyes	Perciformes	Bovichtidae	Cottoperca gobio	21.99
Osteichthyes	Perciformes	Callionymidae	Synchiropus splendidus	18.45
Osteichthyes	Perciformes	Carangidae	Trachinotus ovatus	21.13
Osteichthyes	Perciformes	Carangidae	Seriola rivoliana	24.23
Osteichthyes	Perciformes	Carangidae	Seriola quinqueradiata	22.66
Osteichthyes	Perciformes	Carangidae	Seriola dumerili	23.96
Osteichthyes	Perciformes	Centrarchidae	Micropterus salmoides	0
Osteichthyes	Perciformes	Chaetodontidae	Chelmon rostratus	21.47
Osteichthyes	Perciformes	Chaetodontidae	Chaetodon trifasciatus	19.65
Osteichthyes	Perciformes	Chaetodontidae	Chaetodon sp.	21.67
Osteichthyes	Perciformes	Chaetodontidae	Chaetodon auriga	22.12
Osteichthyes	Perciformes	Cichlidae	Crenicichla johanna	30.86
Osteichthyes	Perciformes	Cichlidae	Simochromis diagramma	33.4
Osteichthyes	Perciformes	Cichlidae	Astatotilapia calliptera	37.02
Osteichthyes	Perciformes	Cichlidae	Archocentrus centrarchus	38.74
Osteichthyes	Perciformes	Cichlidae	Oreochromis aureus	29.91
Osteichthyes	Perciformes	Cichlidae	Oreochromis niloticus	39.32
Osteichthyes	Perciformes	Cichlidae	Amphilophus citrinellus	28.41
Osteichthyes	Perciformes	Cichlidae	Maylandia zebra	37.94
Osteichthyes	Perciformes	Cichlidae	Astatotilapia burtoni	23.85
Osteichthyes	Perciformes	Cichlidae	Neolamprologus brichardi	21.99
Osteichthyes	Perciformes	Cichlidae	Haplochromis nyererei	24.31
Osteichthyes	Perciformes	Cichlidae	Tropheus moorii	34.87
Osteichthyes	Perciformes	Datnioididae	Datnioides pulcher	13
Osteichthyes	Perciformes	Datnioididae	Datnioides undecimradiatus	14.85
Osteichthyes	Perciformes	Echeneidae	Echeneis naucrates	15.07
Osteichthyes	Perciformes	Eleotridae	Bostrychus sinensis	37.22
Osteichthyes	Perciformes	Gerridae	Gerres acinaces	11.08
Osteichthyes	Perciformes	Gobiidae	Rhinogobius giurinus	42.71
Osteichthyes	Perciformes	Gobiidae	Boleophthalmus pectinirostris	43.9
Osteichthyes	Perciformes	Gobiidae	Lythrypnus dalli	27.32
Osteichthyes	Perciformes	Kuhliidae	Kuhlia marginata	19.4275
Osteichthyes	Perciformes	Labridae	Notolabrus celidotus	38.65
Osteichthyes	Perciformes	Latidae	Lates calcarifer	20.15
Osteichthyes	Perciformes	Leiognathidae	Leiognathus brevirostris	29.38
Osteichthyes	Perciformes	Lethrinidae	Lethrinus	35.06
Osteichthyes	Perciformes	Lutjanidae	Lutjanus fulviflamma	36.74
Osteichthyes	Perciformes	Moronidae	Morone saxatilis	17.89
Osteichthyes	Perciformes	Moronidae	Dicentrarchus labrax	15.67
Osteichthyes	Perciformes	Nototheniidae	Dissostichus mawsoni	28.08
Osteichthyes	Perciformes	Nototheniidae	Trematomus bernacchii	51.63
Osteichthyes	Perciformes	Nototheniidae	Trematomus loennbergii	53.22
Osteichthyes	Perciformes	Oplegnathidae	Oplegnathus fasciatus	25.35
Osteichthyes	Perciformes	Percichthyidae	Coreoperca whiteheadi	21.56
Osteichthyes	Perciformes	Percichthyidae	Siniperca chuatsi	28.64
Osteichthyes	Perciformes	Percichthyidae	Siniperca knerii	26.22
Osteichthyes	Perciformes	Percichthyidae	Siniperca scherzeri	26.87
Osteichthyes	Perciformes	Percidae	Perca fluviatilis	34.54
Osteichthyes	Perciformes	Percidae	Perca flavescens	42.55
Osteichthyes	Perciformes	Percidae	Etheostoma spectabile	43.85
Osteichthyes	Perciformes	Pomacanthidae	Centropyge bicolor	18.51
Osteichthyes	Perciformes	Pomacentridae	Abudefduf vaigiensis	23.95
Osteichthyes	Perciformes	Pomacentridae	Amphiprion percula	36.92
Osteichthyes	Perciformes	Scaridae	Scaridae	16.48
Osteichthyes	Perciformes	Sciaenidae	Johnius grypotus	14.8
Osteichthyes	Perciformes	Sciaenidae	Nibea albiflora	16.01
Osteichthyes	Perciformes	Sciaenidae	Miichthys miiuy	19.26
Osteichthyes	Perciformes	Sciaenidae	Larimichthys crocea	23
Osteichthyes	Perciformes	Sciaenidae	Collichthys lucidus	33.44
Osteichthyes	Perciformes	Serranidae	Hypoplectrus puella	14.59
Osteichthyes	Perciformes	Serranidae	Epinephelus lanceolatus	40.57
Osteichthyes	Perciformes	Serranidae	Epinephelus coioides	42.17
Osteichthyes	Perciformes	Serranidae	Plectropomus leopardus	27.4
Osteichthyes	Perciformes	Serranidae	Epinephelus fuscoguttatus	41.31
Osteichthyes	Perciformes	Siganidae	Siganus unimaculatus	21.61
Osteichthyes	Perciformes	Siganidae	Siganus vulpinus	16.73
Osteichthyes	Perciformes	Sillaginidae	Sillago japonica	12.5
Osteichthyes	Perciformes	Sillaginidae	Sillaginidae sp.	12.67
Osteichthyes	Perciformes	Sparidae	Sparus aurata	31.09
Osteichthyes	Perciformes	Stichaeidae	Cebidichthys violaceus	33.82
Osteichthyes	Perciformes	Theraponidae	Therapon oxyrhynchus	19.78
Osteichthyes	Pleuronectiformes	Paralichthyidae	Paralichthys olivaceus	16.25
Osteichthyes	Pleuronectiformes	Pleuronectidae	Reinhardtius hippoglossoides	34.63
Osteichthyes	Pleuronectiformes	Pleuronectidae	Hippoglossus hippoglossus	28.11
Osteichthyes	Pleuronectiformes	Pleuronectidae	Verasper variegatus	17.61
Osteichthyes	Pleuronectiformes	Scophthalmidae	Scophthalmus maximus	16.96
Osteichthyes	Pleuronectiformes	Soleidae	Brachirus orientalis	20.02
Osteichthyes	Polypteriformes	Polypteridae	Erpetoichthys calabaricus	49.14
Osteichthyes	Salmoniformes	Salmonidae	Thymallus thymallus	47.65
Osteichthyes	Salmoniformes	Salmonidae	Salvelinus alpinus	55.1
Osteichthyes	Salmoniformes	Salmonidae	Salmo salar	64.88
Osteichthyes	Salmoniformes	Salmonidae	Salmo trutta	60.2
Osteichthyes	Salmoniformes	Salmonidae	Oncorhynchus nerka	59.24
Osteichthyes	Salmoniformes	Salmonidae	Oncorhynchus tshawytscha	59.41
Osteichthyes	Salmoniformes	Salmonidae	Oncorhynchus mykiss	48.84
Osteichthyes	Salmoniformes	Salmonidae	Oncorhynchus kisutch	57.59
Osteichthyes	Scorpaeniformes	Cyclopteridae	Cyclopterus lumpus	27.47
Osteichthyes	Scorpaeniformes	Hexagrammidae	Ophiodon elongatus	23.78
Osteichthyes	Scorpaeniformes	Platycephalidae	Platycephalidae sp.	24.4
Osteichthyes	Scorpaeniformes	Synanceiidae	Inimicus sinensis	25.07
Osteichthyes	Siluriformes	Bagridae	Tachysurus fulvidraco	36.57
Osteichthyes	Siluriformes	Claroteidae	Auchenoglanis occidentalis	33.19
Osteichthyes	Siluriformes	Ictaluridae	Ictalurus punctatus	43.15
Osteichthyes	Siluriformes	Ictaluridae	Ameiurus melas	45.66
Osteichthyes	Siluriformes	Loricariidae	Panaque nigrolineatus	42.3512
Osteichthyes	Siluriformes	Malapteruridae	Malapterurus electricus	35.27
Osteichthyes	Siluriformes	Pangasiidae	Pangasianodon hypophthalmus	35.67
Osteichthyes	Siluriformes	Sisoridae	Bagarius yarrelli	35.41
Osteichthyes	Synbranchiformes	Mastacembelidae	Mastacembelus armatus	22.69
Osteichthyes	Synbranchiformes	Synbranchidae	Monopterus albus	31.28
Osteichthyes	Syngnathiformes	Syngnathidae	Syngnathus acus	25.38
Osteichthyes	Syngnathiformes	Syngnathidae	Hippocampus comes	26.56
Osteichthyes	Syngnathiformes	Syngnathidae	Syngnathus floridae	12.96
Osteichthyes	Syngnathiformes	Syngnathidae	Syngnathus typhle	18.17
Osteichthyes	Tetraodontiformes	Balistidae	Balistidae sp.	21.89
Osteichthyes	Tetraodontiformes	Diodontidae	Diodon holocanthus	33.94
Osteichthyes	Tetraodontiformes	Molidae	Mola mola	21.88
Osteichthyes	Tetraodontiformes	Monacanthidae	Monacanthus chinensis	9.26
Osteichthyes	Tetraodontiformes	Monacanthidae	Thamnaconus septentrionalis	25.03
Osteichthyes	Tetraodontiformes	Tetraodontidae	Monotremus palembangensis	18.29
Osteichthyes	Tetraodontiformes	Tetraodontidae	Tetraodon fluviatilis	14.87
Osteichthyes	Tetraodontiformes	Tetraodontidae	Tetraodon palembangensis	18.11
Osteichthyes	Tetraodontiformes	Tetraodontidae	Arothron hispidus	18.95
Osteichthyes	Tetraodontiformes	Tetraodontidae	Takifugu bimaculatus	20.91
Osteichthyes	Tetraodontiformes	Tetraodontidae	Takifugu rubripes	20.45
Osteichthyes	Tetraodontiformes	Tetraodontidae	Takifugu flavidus	22.57
Osteichthyes	Uranoscopiformes	Uranoscopidae	Uranoscopiformes sp.	16.42
Amphibians	Anura	Bufonidae	Rhinella marina	67.047
Amphibians	Anura	Dendrobatidae	Oophaga pumilio	34.303
Amphibians	Anura	Dicroglossidae	Nanorana parkeri	46.682
Amphibians	Anura	Megophryidae	Leptobrachium leishanense	41.836
Amphibians	Anura	Myobatrachidae	Limnodynastes dumerilii	42.339
Amphibians	Anura	Pipidae	Xenopus laevis	27
Amphibians	Anura	Pipidae	Xenopus tropicalis	33.591
Amphibians	Anura	Pyxicephalidae	Pyxicephalus adspersus	26.301
Amphibians	Anura	Ranidae	Lithobates catesbeianus	59.444
Amphibians	Anura	Ranidae	Rana temporaria	33.693
Amphibians	Anura	Scaphiopodidae	Spea multiplicata	32.453
Amphibians	Caudata	Ambystomatidae	Ambystoma mexicanum	53.818
Amphibians	Gymnophiona	Dermophiidae	Geotrypetes seraphini	51.153
Amphibians	Gymnophiona	Rhinatrematidae	Rhinatrema bivittatum	16.05
Amphibians	Gymnophiona	Siphonopidae	Microcaecilia unicolor	40.504
Aquatic reptiles	Cryptodira	Emydidae	Actinemys marmorata	40.291
Aquatic reptiles	Cryptodira	Trionychidae	Apalone spinifera	38.579
Aquatic reptiles	Cryptodira	Carettochelyidae	Carettochelys insculpta	41.141
Aquatic reptiles	Cryptodira	Cheloniidae	Chelonia mydas	37.164
Aquatic reptiles	Cryptodira	Testudinidae	Chelonoidis abingdonii	36.754
Aquatic reptiles	Cryptodira	Chelydridae	Chelydra serpentina	39.992
Aquatic reptiles	Cryptodira	Emydidae	Chrysemys picta	40.106
Aquatic reptiles	Cryptodira	Geoemydidae	Cuora amboinensis	40.79
Aquatic reptiles	Cryptodira	Geoemydidae	Cuora mccordi	39.42
Aquatic reptiles	Cryptodira	Dermatemydidae	Dermatemys mawii	32.985
Aquatic reptiles	Cryptodira	Dermochelyidae	Dermochelys coriacea	40.143
Aquatic reptiles	Pleurodira	Chelidae	Emydura subglobosa	32.363
Aquatic reptiles	Cryptodira	Testudinidae	Gopherus agassizii	38.696
Aquatic reptiles	Cryptodira	Testudinidae	Gopherus evgoodei	40.126
Aquatic reptiles	Pleurodira	Chelidae	Mesoclemmys tuberculata	29.885
Aquatic reptiles	Cryptodira	Trionychidae	Pelodiscus sinensis	41.545
Aquatic reptiles	Pleurodira	Pelomedusidae	Pelusios castaneus	35.382
Aquatic reptiles	Cryptodira	Platysternidae	Platysternon megacephalum	39.624
Aquatic reptiles	Pleurodira	Podocnemididae	Podocnemis expansa	40.816
Marine mammals	Cetartiodactyla	Balaenopteridae	Balaenoptera brydei	47.2219
Marine mammals	Cetartiodactyla	Balaenopteridae	Balaenoptera musculus	35.8448
Marine mammals	Cetartiodactyla	Balaenopteridae	Balaenoptera physalus	24.37
Marine mammals	Cetartiodactyla	Balaenopteridae	Megaptera novaeangliae	29.456
Marine mammals	Cetartiodactyla	Delphinidae	Globicephala melas	37.243
Marine mammals	Cetartiodactyla	Delphinidae	Grampus griseus	42.5398
Marine mammals	Cetartiodactyla	Delphinidae	Lagenorhynchus australis	14.3881
Marine mammals	Cetartiodactyla	Delphinidae	Lagenorhynchus obliquidens	40.1814
Marine mammals	Cetartiodactyla	Delphinidae	Orcinus orca	34.43
Marine mammals	Cetartiodactyla	Delphinidae	Sousa chinensis	32.539
Marine mammals	Cetartiodactyla	Delphinidae	Tursiops aduncus	39.03
Marine mammals	Cetartiodactyla	Delphinidae	Tursiops truncatus	33.976
Marine mammals	Cetartiodactyla	Kogiidae	Kogia breviceps	32.98
Marine mammals	Cetartiodactyla	Kogiidae	Kogia sima	38.5605
Marine mammals	Cetartiodactyla	Lipotidae	Lipotes vexillifer	25.301
Marine mammals	Cetartiodactyla	Monodontidae	Monodon monoceros	25.322
Marine mammals	Cetartiodactyla	Phocoenidae	Neophocaena asiaeorientalis	36.446
Marine mammals	Cetartiodactyla	Phocoenidae	Neophocaena phocaenoides	40.99
Marine mammals	Cetartiodactyla	Phocoenidae	Phocoena phocoena	44.633
Marine mammals	Cetartiodactyla	Phocoenidae	Phocoena sinus	33.017
Marine mammals	Cetartiodactyla	Physeteridae	Physeter macrocephalus	31.826
Marine mammals	Cetartiodactyla	Physeteridae	Physeter macrocephalus	31.826
Marine mammals	Cetartiodactyla	Ziphiidae	Mesoplodon densirostris	45.9834
Marine mammals	Cetartiodactyla	Delphinidae	Pseudorca crassidens	37.8257
Marine mammals	Cetartiodactyla	Delphinidae	Stenella longirostris	39.6253
Marine mammals	Pinnipedia	Odobenidae	Odobenus rosmarus	32.694
Marine mammals	Pinnipedia	Otariidae	Arctocephalus australis	35.5986
Marine mammals	Pinnipedia	Otariidae	Arctocephalus gazella	29.193
Marine mammals	Pinnipedia	Otariidae	Callorhinus ursinus	33.453
Marine mammals	Pinnipedia	Otariidae	Eumetopias jubatus	34.04
Marine mammals	Pinnipedia	Otariidae	Zalophus californianus	36.17
Marine mammals	Pinnipedia	Phocidae	Halichoerus grypus	34.488
Marine mammals	Pinnipedia	Phocidae	Leptonychotes weddellii	15.591
Marine mammals	Pinnipedia	Phocidae	Mirounga leonina	22.223
Marine mammals	Pinnipedia	Phocidae	Neomonachus schauinslandi	20.256
Marine mammals	Pinnipedia	Phocidae	Phoca largha	39.7274
Marine mammals	Pinnipedia	Phocidae	Phoca vitulina	35.6998
Marine mammals	Pinnipedia	Phocidae	Pusa sibirica	35.8129
Marine mammals	Sirenia	Trichechidae	Trichechus manatus	43.442
Marine mammals	Cetartiodactyla	Balaenidae	Eubalaena japonica	40.796
Marine mammals	Cetartiodactyla	Balaenopteridae	Balaenoptera bonaerensis	35.288
Marine mammals	Cetartiodactyla	Eschrichtiidae	Eschrichtius robustus	39.353
Marine mammals	Cetartiodactyla	Iniidae	Inia geoffrensis	29.609
Marine mammals	Cetartiodactyla	Pontoporiidae	Pontoporia blainvillei	31.429
Marine mammals	Cetartiodactyla	Ziphiidae	Mesoplodon bidens	45.842
Marine mammals	Cetartiodactyla	Ziphiidae	Ziphius cavirostris	42.222
Marine mammals	Pinnipedia	Phocidae	Mirounga angustirostris	37.041
